# Identification and analysis of genomic regions influencing leaf morpho-physiological traits related to stress responses in *Dioscorea alata*

**DOI:** 10.1101/2023.10.18.562915

**Authors:** Komivi Dossa, Mahugnon Ezékiel Houngbo, Jean-Luc Irep, Hâna Chair, Denis Cornet

## Abstract

**Background:** Yams (*Dioscorea* spp.) are significant food security crops especially in West Africa. With the increasing tuber demand and climate change challenges, it is pertinent to strengthen breeding programs for developing high-yielding cultivars with climate resilience. The current study aimed at deciphering the genetic basis of leaf traits related to stress responses in a diverse panel of *Dioscorea alata* genotypes.

**Results:** Phenotypic characterization of 12 traits, including leaf dry matter content, leaf area, net photosynthesis, transpiration rate, transpiration use efficiency, stomatal density, stomatal index, node number, leaf thickness, competitor, stress-tolerator, ruderal (*CSR*) ecological strategy spectrum emphasized significant variations among the genotypes and across two planting locations. Weak correlations were observed among most of traits, suggesting that breeding simultaneously for some of these stress response-related traits would be possible. Heritability was highest for transpiration rate, leaf area and stomatal density, while it was lowest for stress-tolerator, ruderal ecological strategies. Genome-wide association study (GWAS) using high-quality single nucleotide polymorphism (SNPs) identified 24 significant associations on 11 chromosomes, where the association signals were consistent across two locations for traits with high heritability, viz., stomatal density (Chr18) and transpiration rate (Chr3). Further characterization of the significant signals and their related alleles identified advantageous alleles contributing positively to the studied traits. Moreover, 44 putative candidate genes were identified. *Dioal.18G049300* (3 *keto acyl-coenzyme A synthase)* was identified as a strong candidate gene for stomatal density, while *Dioal.12G033600* (*Phosphatidyl inositol monophosphate 5 kinase 4*) was identified for net photosynthesis.

**Conclusion:** Taken together, GWAS and allele segregation analysis for key SNPs provided significant insights into the marker-trait associations, which can be further utilized in breeding programs to improve climate resilience in greater yam.
