## Supplementary material for "Identification and analysis of genomic regions influencing leaf morpho-physiological traits related to stress responses in *Dioscorea alata*": Table S1

### Sheet: Feuil1
Table S1. List of Dioscorea alata genotypes used in this study along with their origins
Code	Origin
CRB16	Nouvelle Calédonie
CRB22	Puerto Rico
CRB37	Nouvelle Calédonie
CRB41	Puerto Rico
CRB43	Nouvelle Calédonie
CBR47	Haïti
CRB51	Puerto Rico
CRB65	Puerto Rico
CRB68	Puerto Rico
CRB73	Guadeloupe
CRB77	Côte d'Ivoire
CRB79	Guadeloupe
CRB93	Barbade
CRB95	Nouvelle Calédonie
CRB96	Puerto Rico
CRB112	Puerto Rico
Roujol29	Vanuatu
Roujol1	Vanuatu
CRB387	Guadeloupe
CRB388	Guadeloupe
CRB390	Guadeloupe
CRB391	Guadeloupe
CRB401	Guadeloupe
CRB402	Guadeloupe
CRB403	Guadeloupe
CRB416	Guadeloupe
CRB417	Guadeloupe
CRB428	Guadeloupe
CRB453	Guadeloupe
CRB454	Puerto Rico
G455	Guadeloupe
CRB475	Guadeloupe
CRB476	Saint Vincent
G623	Nouvelle Calédonie
CRB629	Guadeloupe
Roujol68	Guadeloupe
CRB757	Guadeloupe
Roujol62	Guadeloupe
Roujol65	Guadeloupe
Roujol7	Vanuatu
Roujol31	Vanuatu
G15003	Guadeloupe
Roujol86	Guadeloupe
Roujol53	Guadeloupe
Roujol49	Guadeloupe
Roujol75	Guadeloupe
Roujol81	Guadeloupe
Roujol66	Guadeloupe
Roujol43	Guadeloupe
Roujol19	Vanuatu
Roujol11	Vanuatu
Roujol9	Vanuatu
CRB110	Haiti
